# Dissecting Breast Cancer Heterogeneity Through Transcriptomics Insights of Diverse Etiological Factors for Common Biomarker Discovery

**DOI:** 10.1101/2024.10.20.619262

**Authors:** Mohammad Uzzal Hossain, Mariam Ahmed Mehak, SM Sajid Hasan, Mohammad Nazmus Sakib, A.B.Z. Naimur Rahman, Arittra Bhattacharjee, Zeshan Mahmud Chowdhury, Ishtiaque Ahammad, Md. Mehadi Hasan Sohag, Keshob Chandra Das, Md. Salimullah

**Author notes:** Joint first author (equally contributed to this work) (Mohammad Uzzal Hossain, Mariam Ahmed Mehak, SM Sajid Hasan). **Corresponding Author:** Dr. Md. Salimullah, Director General, Molecular Biotechnology Division, National Institute of Biotechnology, Ganakbari, Ashulia, Savar, Dhaka-1349, Bangladesh.

## Abstract

Breast cancer has many different causes, and the key to finding effective treatments is understanding the disease’s heterogeneity. The present study used three gene expression datasets from 110 female samples related to stress, drug and hormonal imbalance, diet and nutrition, and physical activity and light exposure at night to predict differential gene expression. Interestingly, all gene expression datasets shared 22 upregulated and 4 downregulated genes, regardless of etiology. This suggests these genes share the core molecular mechanism and the biological pathway that causes breast cancer. Notably, these genes were significantly enriched in some important pathways, including cycle regulation, endoplasmic reticulum stress, and transcriptional regulation, demonstrating their potential as therapeutic targets. Further, we found UBE2J2 from upregulated genes and ZCCHC7 from downregulated genes as the top hub and bottleneck genes, which may help network connectivity and functional gene interactions. Computational study further asserted the strong binding affinity of drug-target complexes. Later, molecular dynamics simulations confirmed the predicted drug-target complexes’ stability and dynamic behavior, demonstrating these two genes as potential therapeutic targets. The findings from this analysis provide the molecular basis into the complex interplay between diverse etiologic factors and breast cancer pathogenesis, paving the way for innovative biomarker-targeted therapies.
