## Supplementary Table 4 for "Dissecting Breast Cancer Heterogeneity Through Transcriptomics Insights of Diverse Etiological Factors for Common Biomarker Discovery"

### Sheet: Sheet1
	Upregulated Common Genes		Downregulated Common Genes
	PFKFB3		IFT74
	BAG3		MST1
	HIVEP2		ZCCHC7
	KLF7		ZNF33B
	TBC1D9B
	VSTM4
	GADD45B
	MAVS
	MTRF1L
	NOL9
	PHLDB1
	PSMF1
	RPL10
	SLC25A16
	SLC7A6
	SYNE1
	SYVN1
	TESK1
	YWHAG
	UBE2J2
	VKORC1L1
	ZNF275
