## Supplementary Table 6 for "Dissecting Breast Cancer Heterogeneity Through Transcriptomics Insights of Diverse Etiological Factors for Common Biomarker Discovery"

### Sheet: Sheet 1
ID	Description	GeneRatio	BgRatio	pvalue	p.adjust	qvalue	geneID	Count
GO:0005790	smooth endoplasmic reticulum	2/22	34/19559	0.000662922	0.0391124	0.0279125	RPL10/SYVN1	2
GO:0000835	ER ubiquitin ligase complex	1/22	10/19559	0.0111938	0.114164	0.0814727	SYVN1	1
GO:0034992	microtubule organizing center attachment site	1/22	11/19559	0.0123066	0.114164	0.0814727	SYNE1	1
GO:0034993	meiotic nuclear membrane microtubule tethering complex	1/22	11/19559	0.0123066	0.114164	0.0814727	SYNE1	1
GO:0106083	nuclear membrane protein complex	1/22	11/19559	0.0123066	0.114164	0.0814727	SYNE1	1
GO:0106094	nuclear membrane microtubule tethering complex	1/22	11/19559	0.0123066	0.114164	0.0814727	SYNE1	1
GO:0000153	cytoplasmic ubiquitin ligase complex	1/22	15/19559	0.0167458	0.114164	0.0814727	SYVN1	1
GO:0005839	proteasome core complex	1/22	20/19559	0.022268	0.114164	0.0814727	PSMF1	1
GO:0030017	sarcomere	2/22	207/19559	0.0224058	0.114164	0.0814727	BAG3/SYNE1	2
GO:0031968	organelle outer membrane	2/22	218/19559	0.0246726	0.114164	0.0814727	MAVS/SYNE1	2
GO:0019867	outer membrane	2/22	220/19559	0.0250946	0.114164	0.0814727	MAVS/SYNE1	2
GO:0030016	myofibril	2/22	227/19559	0.0265948	0.114164	0.0814727	BAG3/SYNE1	2
GO:0044322	endoplasmic reticulum quality control compartment	1/22	24/19559	0.0266644	0.114164	0.0814727	SYVN1	1
GO:0101031	chaperone complex	1/22	25/19559	0.0277606	0.114164	0.0814727	BAG3	1
GO:0043292	contractile fiber	2/22	238/19559	0.0290246	0.114164	0.0814727	BAG3/SYNE1	2
GO:0005640	nuclear outer membrane	1/22	28/19559	0.031042	0.114467	0.0816893	SYNE1	1
GO:0000151	ubiquitin ligase complex	2/22	287/19559	0.0408663	0.14089	0.100546	SYVN1/UBE2J2	2
GO:0016235	aggresome	1/22	39/19559	0.0429835	0.14089	0.100546	BAG3	1
GO:0099738	cell cortex region	1/22	42/19559	0.0462159	0.143512	0.102417	PHLDB1	1
GO:0022625	cytosolic large ribosomal subunit	1/22	58/19559	0.0632797	0.163543	0.116712	RPL10	1
GO:0005778	peroxisomal membrane	1/22	60/19559	0.0653921	0.163543	0.116712	MAVS	1
GO:0031903	microbody membrane	1/22	60/19559	0.0653921	0.163543	0.116712	MAVS	1
GO:0000502	proteasome complex	1/22	63/19559	0.0685522	0.163543	0.116712	PSMF1	1
GO:0001725	stress fiber	1/22	68/19559	0.0737962	0.163543	0.116712	BAG3	1
GO:0097517	contractile actin filament bundle	1/22	68/19559	0.0737962	0.163543	0.116712	BAG3	1
GO:0045178	basal part of cell	1/22	69/19559	0.0748417	0.163543	0.116712	PHLDB1	1
GO:1905369	endopeptidase complex	1/22	69/19559	0.0748417	0.163543	0.116712	PSMF1	1
GO:0032432	actin filament bundle	1/22	76/19559	0.0821282	0.167627	0.119627	BAG3	1
GO:0016234	inclusion body	1/22	78/19559	0.0842	0.167627	0.119627	BAG3	1
GO:0042641	actomyosin	1/22	79/19559	0.0852342	0.167627	0.119627	BAG3	1
GO:0000932	P-body	1/22	88/19559	0.0944921	0.17984	0.128342	SYNE1	1
GO:1905368	peptidase complex	1/22	92/19559	0.098578	0.181753	0.129708	PSMF1	1
GO:0022626	cytosolic ribosome	1/22	110/19559	0.116748	0.208731	0.14896	RPL10	1
GO:0015934	large ribosomal subunit	1/22	116/19559	0.122726	0.212966	0.151983	RPL10	1
GO:0030018	Z disc	1/22	128/19559	0.134567	0.226842	0.161885	BAG3	1
GO:0005777	peroxisome	1/22	137/19559	0.143348	0.227081	0.162056	MAVS	1
GO:0042579	microbody	1/22	137/19559	0.143348	0.227081	0.162056	MAVS	1
GO:0031674	I band	1/22	140/19559	0.146256	0.227081	0.162056	BAG3	1
GO:0030176	integral component of endoplasmic reticulum membrane	1/22	158/19559	0.163507	0.247356	0.176525	SYVN1	1
GO:0031227	intrinsic component of endoplasmic reticulum membrane	1/22	166/19559	0.171066	0.252323	0.18007	SYVN1	1
GO:0044391	ribosomal subunit	1/22	187/19559	0.190602	0.274192	0.195677	RPL10	1
GO:0005741	mitochondrial outer membrane	1/22	192/19559	0.195188	0.274192	0.195677	MAVS	1
GO:0036464	cytoplasmic ribonucleoprotein granule	1/22	233/19559	0.231869	0.313872	0.223994	SYNE1	1
GO:0035770	ribonucleoprotein granule	1/22	243/19559	0.24057	0.313872	0.223994	SYNE1	1
GO:0016323	basolateral plasma membrane	1/22	246/19559	0.243162	0.313872	0.223994	SLC7A6	1
GO:0045111	intermediate filament cytoskeleton	1/22	251/19559	0.247464	0.313872	0.223994	NOL9	1
GO:0099568	cytoplasmic region	1/22	254/19559	0.250033	0.313872	0.223994	PHLDB1	1
GO:0005840	ribosome	1/22	270/19559	0.263597	0.324005	0.231225	RPL10	1
GO:0045211	postsynaptic membrane	1/22	280/19559	0.271955	0.327456	0.233688	SYNE1	1
GO:0031965	nuclear membrane	1/22	301/19559	0.289213	0.338331	0.241449	SYNE1	1
GO:0005938	cell cortex	1/22	305/19559	0.292456	0.338331	0.241449	PHLDB1	1
GO:0031301	integral component of organelle membrane	1/22	367/19559	0.340946	0.386843	0.27607	SYVN1	1
GO:0097060	synaptic membrane	1/22	387/19559	0.3559	0.39619	0.282741	SYNE1	1
GO:0031300	intrinsic component of organelle membrane	1/22	398/19559	0.363986	0.397688	0.283809	SYVN1	1
GO:0005925	focal adhesion	1/22	415/19559	0.376292	0.402468	0.287221	YWHAG	1
GO:0030055	cell-substrate junction	1/22	423/19559	0.382004	0.402468	0.287221	YWHAG	1
GO:0005635	nuclear envelope	1/22	473/19559	0.416589	0.423771	0.302424	SYNE1	1
GO:0005759	mitochondrial matrix	1/22	473/19559	0.416589	0.423771	0.302424	MTRF1L	1
GO:0005743	mitochondrial inner membrane	1/22	489/19559	0.42726	0.42726	0.304914	SLC25A16	1
