## Supplementary Table 7 for "Dissecting Breast Cancer Heterogeneity Through Transcriptomics Insights of Diverse Etiological Factors for Common Biomarker Discovery"

### Sheet: Sheet 1
ID	Description	GeneRatio	BgRatio	pvalue	p.adjust	qvalue	geneID	Count
GO:0015297	antiporter activity	2/21	83/18352	0.00401349	0.128491	0.0884994	SLC25A16/SLC7A6	2
GO:0051087	chaperone binding	2/21	104/18352	0.00622629	0.128491	0.0884994	BAG3/SYVN1	2
GO:0045182	translation regulator activity	2/21	139/18352	0.0108847	0.128491	0.0884994	MTRF1L/RPL10	2
GO:0000774	adenyl-nucleotide exchange factor activity	1/21	10/18352	0.0113869	0.128491	0.0884994	BAG3	1
GO:0019203	carbohydrate phosphatase activity	1/21	10/18352	0.0113869	0.128491	0.0884994	PFKFB3	1
GO:0050308	sugar-phosphatase activity	1/21	10/18352	0.0113869	0.128491	0.0884994	PFKFB3	1
GO:0005159	insulin-like growth factor receptor binding	1/21	16/18352	0.0181597	0.128491	0.0884994	YWHAG	1
GO:0005521	lamin binding	1/21	16/18352	0.0181597	0.128491	0.0884994	SYNE1	1
GO:0050700	CARD domain binding	1/21	16/18352	0.0181597	0.128491	0.0884994	MAVS	1
GO:0015174	basic amino acid transmembrane transporter activity	1/21	17/18352	0.0192842	0.128491	0.0884994	SLC7A6	1
GO:0070628	proteasome binding	1/21	17/18352	0.0192842	0.128491	0.0884994	PSMF1	1
GO:0048038	quinone binding	1/21	18/18352	0.0204075	0.128491	0.0884994	VKORC1L1	1
GO:1990381	ubiquitin-specific protease binding	1/21	20/18352	0.0226503	0.128491	0.0884994	SYVN1	1
GO:0019200	carbohydrate kinase activity	1/21	21/18352	0.0237699	0.128491	0.0884994	PFKFB3	1
GO:0008514	organic anion transmembrane transporter activity	2/21	233/18352	0.0287623	0.128491	0.0884994	SLC25A16/SLC7A6	2
GO:0005347	ATP transmembrane transporter activity	1/21	26/18352	0.0293496	0.128491	0.0884994	SLC25A16	1
GO:0015291	secondary active transmembrane transporter activity	2/21	236/18352	0.029449	0.128491	0.0884994	SLC25A16/SLC7A6	2
GO:0000295	adenine nucleotide transmembrane transporter activity	1/21	30/18352	0.0337914	0.128491	0.0884994	SLC25A16	1
GO:0005346	purine ribonucleotide transmembrane transporter activity	1/21	30/18352	0.0337914	0.128491	0.0884994	SLC25A16	1
GO:0045505	dynein intermediate chain binding	1/21	30/18352	0.0337914	0.128491	0.0884994	BAG3	1
GO:0015216	purine nucleotide transmembrane transporter activity	1/21	31/18352	0.0348988	0.128491	0.0884994	SLC25A16	1
GO:0030291	protein serine/threonine kinase inhibitor activity	1/21	31/18352	0.0348988	0.128491	0.0884994	YWHAG	1
GO:0015215	nucleotide transmembrane transporter activity	1/21	33/18352	0.0371101	0.130692	0.0900153	SLC25A16	1
GO:0015605	organophosphate ester transmembrane transporter activity	1/21	38/18352	0.0426171	0.140428	0.0967207	SLC25A16	1
GO:0060590	ATPase regulator activity	1/21	41/18352	0.0459069	0.140428	0.0967207	BAG3	1
GO:0061631	ubiquitin conjugating enzyme activity	1/21	42/18352	0.0470011	0.140428	0.0967207	UBE2J2	1
GO:0019205	nucleobase-containing compound kinase activity	1/21	43/18352	0.0480941	0.140428	0.0967207	NOL9	1
GO:0061650	ubiquitin-like protein conjugating enzyme activity	1/21	44/18352	0.0491859	0.140428	0.0967207	UBE2J2	1
GO:0004712	protein serine/threonine/tyrosine kinase activity	1/21	45/18352	0.0502765	0.140428	0.0967207	TESK1	1
GO:0022804	active transmembrane transporter activity	2/21	344/18352	0.0582121	0.148066	0.101981	SLC25A16/SLC7A6	2
GO:0060589	nucleoside-triphosphatase regulator activity	2/21	348/18352	0.0594142	0.148066	0.101981	BAG3/TBC1D9B	2
GO:0015932	nucleobase-containing compound transmembrane transporter activity	1/21	54/18352	0.0600386	0.148066	0.101981	SLC25A16	1
GO:0005080	protein kinase C binding	1/21	55/18352	0.0611174	0.148066	0.101981	YWHAG	1
GO:0008509	anion transmembrane transporter activity	2/21	357/18352	0.062151	0.148066	0.101981	SLC25A16/SLC7A6	2
GO:0015179	L-amino acid transmembrane transporter activity	1/21	59/18352	0.0654207	0.151402	0.10428	SLC7A6	1
GO:1901505	carbohydrate derivative transmembrane transporter activity	1/21	61/18352	0.0675653	0.152022	0.104706	SLC25A16	1
GO:0004857	enzyme inhibitor activity	2/21	383/18352	0.0702973	0.153133	0.105472	PSMF1/YWHAG	2
GO:0004860	protein kinase inhibitor activity	1/21	65/18352	0.0718404	0.153133	0.105472	YWHAG	1
GO:0035591	signaling adaptor activity	1/21	68/18352	0.0750345	0.154096	0.106135	MAVS	1
GO:0019210	kinase inhibitor activity	1/21	69/18352	0.0760968	0.154096	0.106135	YWHAG	1
GO:0030971	receptor tyrosine kinase binding	1/21	72/18352	0.0792769	0.15662	0.107874	YWHAG	1
GO:0004842	ubiquitin-protein transferase activity	2/21	435/18352	0.0875755	0.168896	0.116328	SYVN1/UBE2J2	2
GO:0015171	amino acid transmembrane transporter activity	1/21	82/18352	0.0898022	0.169153	0.116506	SLC7A6	1
GO:0008135	translation factor activity, RNA binding	1/21	84/18352	0.0918935	0.169153	0.116506	MTRF1L	1
GO:0019787	ubiquitin-like protein transferase activity	2/21	457/18352	0.0952438	0.169153	0.116506	SYVN1/UBE2J2	2
GO:0051117	ATPase binding	1/21	88/18352	0.0960623	0.169153	0.116506	SYVN1	1
GO:1990782	protein tyrosine kinase binding	1/21	98/18352	0.106405	0.183378	0.126303	YWHAG	1
GO:0090079	translation regulator activity, nucleic acid binding	1/21	109/18352	0.117651	0.198536	0.136744	MTRF1L	1
GO:0051082	unfolded protein binding	1/21	118/18352	0.126752	0.20953	0.144315	SYVN1	1
GO:0031072	heat shock protein binding	1/21	127/18352	0.135764	0.219938	0.151484	BAG3	1
GO:0016614	oxidoreductase activity, acting on CH-OH group of donors	1/21	130/18352	0.138748	0.220365	0.151779	VKORC1L1	1
GO:0004713	protein tyrosine kinase activity	1/21	135/18352	0.1437	0.222633	0.153341	TESK1	1
GO:0002020	protease binding	1/21	137/18352	0.145674	0.222633	0.153341	SYVN1	1
GO:0046943	carboxylic acid transmembrane transporter activity	1/21	162/18352	0.169975	0.251739	0.173387	SLC7A6	1
GO:0005342	organic acid transmembrane transporter activity	1/21	163/18352	0.170934	0.251739	0.173387	SLC7A6	1
GO:0017137	Rab GTPase binding	1/21	172/18352	0.179511	0.259649	0.178836	TBC1D9B	1
GO:0004866	endopeptidase inhibitor activity	1/21	183/18352	0.189879	0.263275	0.181333	PSMF1	1
GO:0019887	protein kinase regulator activity	1/21	185/18352	0.19175	0.263275	0.181333	YWHAG	1
GO:0008022	protein C-terminus binding	1/21	189/18352	0.195481	0.263275	0.181333	TESK1	1
GO:0030414	peptidase inhibitor activity	1/21	189/18352	0.195481	0.263275	0.181333	PSMF1	1
GO:0061135	endopeptidase regulator activity	1/21	192/18352	0.198269	0.263275	0.181333	PSMF1	1
GO:0003735	structural constituent of ribosome	1/21	202/18352	0.207494	0.271081	0.18671	RPL10	1
GO:0051015	actin filament binding	1/21	206/18352	0.211156	0.271486	0.186989	SYNE1	1
GO:0019207	kinase regulator activity	1/21	216/18352	0.22024	0.278741	0.191985	YWHAG	1
GO:0061134	peptidase regulator activity	1/21	229/18352	0.2319	0.288983	0.19904	PSMF1	1
GO:0030674	protein-macromolecule adaptor activity	1/21	244/18352	0.245148	0.300864	0.207222	MAVS	1
GO:0005096	GTPase activator activity	1/21	275/18352	0.271841	0.325824	0.224414	TBC1D9B	1
GO:0016791	phosphatase activity	1/21	277/18352	0.273531	0.325824	0.224414	PFKFB3	1
GO:0061630	ubiquitin protein ligase activity	1/21	292/18352	0.286094	0.334582	0.230446	SYVN1	1
GO:0031625	ubiquitin protein ligase binding	1/21	297/18352	0.290236	0.334582	0.230446	UBE2J2	1
GO:0061659	ubiquitin-like protein ligase activity	1/21	301/18352	0.293532	0.334582	0.230446	SYVN1	1
GO:0030695	GTPase regulator activity	1/21	307/18352	0.29845	0.334582	0.230446	TBC1D9B	1
GO:0044389	ubiquitin-like protein ligase binding	1/21	316/18352	0.305765	0.334582	0.230446	UBE2J2	1
GO:0060090	molecular adaptor activity	1/21	316/18352	0.305765	0.334582	0.230446	MAVS	1
GO:0046982	protein heterodimerization activity	1/21	321/18352	0.309798	0.334582	0.230446	PSMF1	1
GO:0045296	cadherin binding	1/21	332/18352	0.318592	0.339552	0.233869	BAG3	1
GO:0042578	phosphoric ester hydrolase activity	1/21	369/18352	0.347393	0.36544	0.2517	PFKFB3	1
GO:0017016	Ras GTPase binding	1/21	415/18352	0.381586	0.396262	0.272929	TBC1D9B	1
GO:0031267	small GTPase binding	1/21	428/18352	0.390935	0.397329	0.273664	TBC1D9B	1
GO:0004674	protein serine/threonine kinase activity	1/21	435/18352	0.395914	0.397329	0.273664	TESK1	1
GO:0003779	actin binding	1/21	437/18352	0.397329	0.397329	0.273664	SYNE1	1
