## Supplementary Table 8 for "Dissecting Breast Cancer Heterogeneity Through Transcriptomics Insights of Diverse Etiological Factors for Common Biomarker Discovery"

### Sheet: Sheet 1
ID	Description	GeneRatio	BgRatio	pvalue	p.adjust	qvalue	geneID	Count
GO:0050678	regulation of epithelial cell proliferation	2/3	395/18866	0.00129361	0.0279557	0.00531322	IFT74/MST1	2
GO:0050673	epithelial cell proliferation	2/3	453/18866	0.00169841	0.0279557	0.00531322	IFT74/MST1	2
GO:0003334	keratinocyte development	1/3	12/18866	0.00190708	0.0279557	0.00531322	IFT74	1
GO:0035404	histone-serine phosphorylation	1/3	12/18866	0.00190708	0.0279557	0.00531322	MST1	1
GO:0048012	hepatocyte growth factor receptor signaling pathway	1/3	16/18866	0.00254224	0.0279557	0.00531322	MST1	1
GO:0033599	regulation of mammary gland epithelial cell proliferation	1/3	17/18866	0.00270098	0.0279557	0.00531322	MST1	1
GO:0045721	negative regulation of gluconeogenesis	1/3	18/18866	0.00285971	0.0279557	0.00531322	MST1	1
GO:0033630	positive regulation of cell adhesion mediated by integrin	1/3	21/18866	0.0033358	0.0279557	0.00531322	IFT74	1
GO:2000479	regulation of cAMP-dependent protein kinase activity	1/3	22/18866	0.00349446	0.0279557	0.00531322	MST1	1
GO:0033598	mammary gland epithelial cell proliferation	1/3	28/18866	0.00444608	0.0295758	0.00562113	MST1	1
GO:0010758	regulation of macrophage chemotaxis	1/3	30/18866	0.00476316	0.0295758	0.00562113	MST1	1
GO:0016572	histone phosphorylation	1/3	40/18866	0.00634751	0.0295758	0.00562113	MST1	1
GO:0035735	intraciliary transport involved in cilium assembly	1/3	40/18866	0.00634751	0.0295758	0.00562113	IFT74	1
GO:0048246	macrophage chemotaxis	1/3	42/18866	0.00666418	0.0295758	0.00562113	MST1	1
GO:1905521	regulation of macrophage migration	1/3	44/18866	0.00698078	0.0295758	0.00562113	MST1	1
GO:0010677	negative regulation of cellular carbohydrate metabolic process	1/3	45/18866	0.00713905	0.0295758	0.00562113	MST1	1
GO:0033628	regulation of cell adhesion mediated by integrin	1/3	48/18866	0.00761378	0.0295758	0.00562113	IFT74	1
GO:0006111	regulation of gluconeogenesis	1/3	49/18866	0.00777199	0.0295758	0.00562113	MST1	1
GO:0045912	negative regulation of carbohydrate metabolic process	1/3	51/18866	0.00808835	0.0295758	0.00562113	MST1	1
GO:0042073	intraciliary transport	1/3	53/18866	0.00840465	0.0295758	0.00562113	IFT74	1
GO:1905515	non-motile cilium assembly	1/3	56/18866	0.00887897	0.0295758	0.00562113	IFT74	1
GO:1905517	macrophage migration	1/3	57/18866	0.00903704	0.0295758	0.00562113	MST1	1
GO:0098840	protein transport along microtubule	1/3	68/18866	0.0107747	0.0311492	0.00592016	IFT74	1
GO:0099118	microtubule-based protein transport	1/3	68/18866	0.0107747	0.0311492	0.00592016	IFT74	1
GO:0033627	cell adhesion mediated by integrin	1/3	71/18866	0.0112483	0.0311492	0.00592016	IFT74	1
GO:0061180	mammary gland epithelium development	1/3	71/18866	0.0112483	0.0311492	0.00592016	MST1	1
GO:0006094	gluconeogenesis	1/3	91/18866	0.0144015	0.037964	0.00721537	MST1	1
GO:0019319	hexose biosynthetic process	1/3	94/18866	0.014874	0.037964	0.00721537	MST1	1
GO:0043255	regulation of carbohydrate biosynthetic process	1/3	99/18866	0.015661	0.037964	0.00721537	MST1	1
GO:0046364	monosaccharide biosynthetic process	1/3	100/18866	0.0158183	0.037964	0.00721537	MST1	1
GO:0062014	negative regulation of small molecule metabolic process	1/3	105/18866	0.0166048	0.038566	0.0073298	MST1	1
GO:0010906	regulation of glucose metabolic process	1/3	121/18866	0.0191188	0.0418165	0.00794757	MST1	1
GO:0002688	regulation of leukocyte chemotaxis	1/3	124/18866	0.0195897	0.0418165	0.00794757	MST1	1
GO:0007368	determination of left/right symmetry	1/3	125/18866	0.0197467	0.0418165	0.00794757	IFT74	1
GO:0009855	determination of bilateral symmetry	1/3	134/18866	0.0211583	0.0426301	0.00810222	IFT74	1
GO:0009799	specification of symmetry	1/3	135/18866	0.0213151	0.0426301	0.00810222	IFT74	1
GO:0030879	mammary gland development	1/3	142/18866	0.022412	0.0436124	0.00828892	MST1	1
GO:0010675	regulation of cellular carbohydrate metabolic process	1/3	148/18866	0.0233515	0.0442449	0.00840912	MST1	1
GO:0010970	transport along microtubule	1/3	161/18866	0.0253851	0.0468648	0.00890705	IFT74	1
GO:0050680	negative regulation of epithelial cell proliferation	1/3	175/18866	0.027572	0.0496295	0.00943251	IFT74	1
GO:0099111	microtubule-based transport	1/3	190/18866	0.0299114	0.0502411	0.00954875	IFT74	1
GO:0007219	Notch signaling pathway	1/3	195/18866	0.0306904	0.0502411	0.00954875	IFT74	1
GO:0030705	cytoskeleton-dependent intracellular transport	1/3	200/18866	0.0314689	0.0502411	0.00954875	IFT74	1
GO:0006109	regulation of carbohydrate metabolic process	1/3	210/18866	0.0330248	0.0502411	0.00954875	MST1	1
GO:0050679	positive regulation of epithelial cell proliferation	1/3	211/18866	0.0331803	0.0502411	0.00954875	MST1	1
GO:0002685	regulation of leukocyte migration	1/3	212/18866	0.0333358	0.0502411	0.00954875	MST1	1
GO:0016051	carbohydrate biosynthetic process	1/3	213/18866	0.0334912	0.0502411	0.00954875	MST1	1
GO:0006006	glucose metabolic process	1/3	214/18866	0.0336467	0.0502411	0.00954875	MST1	1
GO:0002064	epithelial cell development	1/3	221/18866	0.0347343	0.0502411	0.00954875	IFT74	1
GO:0097529	myeloid leukocyte migration	1/3	222/18866	0.0348897	0.0502411	0.00954875	MST1	1
GO:0050920	regulation of chemotaxis	1/3	229/18866	0.0359764	0.050458	0.00958996	MST1	1
GO:0030595	leukocyte chemotaxis	1/3	232/18866	0.0364419	0.050458	0.00958996	MST1	1
GO:0019318	hexose metabolic process	1/3	254/18866	0.0398509	0.054137	0.0102892	MST1	1
GO:0031503	protein-containing complex localization	1/3	291/18866	0.045566	0.0593644	0.0112827	IFT74	1
GO:0044262	cellular carbohydrate metabolic process	1/3	294/18866	0.0460284	0.0593644	0.0112827	MST1	1
GO:0005996	monosaccharide metabolic process	1/3	296/18866	0.0463366	0.0593644	0.0112827	MST1	1
GO:0030216	keratinocyte differentiation	1/3	306/18866	0.0478765	0.0593644	0.0112827	IFT74	1
GO:0018105	peptidyl-serine phosphorylation	1/3	310/18866	0.048492	0.0593644	0.0112827	MST1	1
GO:0060326	cell chemotaxis	1/3	311/18866	0.0486458	0.0593644	0.0112827	MST1	1
GO:0018209	peptidyl-serine modification	1/3	333/18866	0.052026	0.0624311	0.0118656	MST1	1
GO:0009913	epidermal cell differentiation	1/3	365/18866	0.0569282	0.0666429	0.012666	IFT74	1
GO:0007018	microtubule-based movement	1/3	368/18866	0.0573869	0.0666429	0.012666	IFT74	1
GO:0060271	cilium assembly	1/3	377/18866	0.0587622	0.0671568	0.0127637	IFT74	1
GO:0044782	cilium organization	1/3	397/18866	0.0618135	0.0695402	0.0132167	IFT74	1
GO:0043588	skin development	1/3	425/18866	0.0660743	0.0725782	0.0137941	IFT74	1
GO:0045785	positive regulation of cell adhesion	1/3	428/18866	0.0665301	0.0725782	0.0137941	IFT74	1
GO:0048732	gland development	1/3	443/18866	0.0688066	0.0738538	0.0140365	MST1	1
GO:0007389	pattern specification process	1/3	455/18866	0.0706251	0.0738538	0.0140365	IFT74	1
GO:0062012	regulation of small molecule metabolic process	1/3	456/18866	0.0707765	0.0738538	0.0140365	MST1	1
GO:0016570	histone modification	1/3	468/18866	0.0725925	0.0745571	0.0141702	MST1	1
GO:0008544	epidermis development	1/3	477/18866	0.0739529	0.0745571	0.0141702	IFT74	1
GO:0016569	covalent chromatin modification	1/3	481/18866	0.0745571	0.0745571	0.0141702	MST1	1
