## Supplementary Table 9 for "Dissecting Breast Cancer Heterogeneity Through Transcriptomics Insights of Diverse Etiological Factors for Common Biomarker Discovery"

### Sheet: Sheet 1
ID	Description	GeneRatio	BgRatio	pvalue	p.adjust	qvalue	geneID	Count
GO:0030992	intraciliary transport particle B	1/4	19/19559	0.00388032	0.0137769	0.0029004	IFT74	1
GO:0030990	intraciliary transport particle	1/4	27/19559	0.00551075	0.0137769	0.0029004	IFT74	1
GO:0097542	ciliary tip	1/4	46/19559	0.00937501	0.015625	0.00328948	IFT74	1
GO:0031514	motile cilium	1/4	199/19559	0.0400835	0.0501044	0.0105483	IFT74	1
GO:0062023	collagen-containing extracellular matrix	1/4	427/19559	0.0845135	0.0845135	0.0177923	MST1	1
