## Supplementary Table 10 for "Dissecting Breast Cancer Heterogeneity Through Transcriptomics Insights of Diverse Etiological Factors for Common Biomarker Discovery"

### Sheet: Sheet 1
ID	Description	GeneRatio	BgRatio	pvalue	p.adjust	qvalue	geneID	Count
GO:0048487	beta-tubulin binding	1/4	37/18352	0.00804082	0.054651	0.0143818	IFT74	1
GO:0030971	receptor tyrosine kinase binding	1/4	72/18352	0.0156023	0.054651	0.0143818	MST1	1
GO:1990782	protein tyrosine kinase binding	1/4	98/18352	0.0211913	0.054651	0.0143818	MST1	1
GO:0004252	serine-type endopeptidase activity	1/4	169/18352	0.0363325	0.054651	0.0143818	MST1	1
GO:0008236	serine-type peptidase activity	1/4	187/18352	0.040143	0.054651	0.0143818	MST1	1
GO:0017171	serine hydrolase activity	1/4	191/18352	0.0409882	0.054651	0.0143818	MST1	1
GO:0015631	tubulin binding	1/4	365/18352	0.0772194	0.0882507	0.0232239	IFT74	1
GO:0004175	endopeptidase activity	1/4	440/18352	0.0925155	0.0925155	0.0243462	MST1	1
