## Supplementary Table 11 for "Dissecting Breast Cancer Heterogeneity Through Transcriptomics Insights of Diverse Etiological Factors for Common Biomarker Discovery"

### Sheet: Sheet 1
ID	Description	GeneRatio	BgRatio	pvalue	p.adjust	qvalue	geneID	Count
hsa04120	Ubiquitin mediated proteolysis	2/11	142/8846	0.0127987	0.16578	0.140363	SYVN1/UBE2J2	2
hsa00130	Ubiquinone and other terpenoid-quinone biosynthesis	1/11	11/8846	0.0136014	0.16578	0.140363	VKORC1L1	1
hsa04110	Cell cycle	2/11	158/8846	0.0156856	0.16578	0.140363	GADD45B/YWHAG	2
hsa05160	Hepatitis C	2/11	159/8846	0.0158747	0.16578	0.140363	MAVS/YWHAG	2
hsa04141	Protein processing in endoplasmic reticulum	2/11	170/8846	0.0180196	0.16578	0.140363	SYVN1/UBE2J2	2
hsa05169	Epstein-Barr virus infection	2/11	203/8846	0.0251499	0.192816	0.163254	GADD45B/MAVS	2
hsa05171	Coronavirus disease - COVID-19	2/11	238/8846	0.0337836	0.222007	0.187969	MAVS/RPL10	2
hsa00051	Fructose and mannose metabolism	1/11	34/8846	0.0414988	0.222104	0.188052	PFKFB3	1
hsa05216	Thyroid cancer	1/11	37/8846	0.0450842	0.222104	0.188052	GADD45B	1
hsa03050	Proteasome	1/11	46/8846	0.0557674	0.222104	0.188052	PSMF1	1
hsa05213	Endometrial cancer	1/11	59/8846	0.071007	0.222104	0.188052	GADD45B	1
hsa05217	Basal cell carcinoma	1/11	63/8846	0.0756509	0.222104	0.188052	GADD45B	1
hsa04622	RIG-I-like receptor signaling pathway	1/11	72/8846	0.0860226	0.222104	0.188052	MAVS	1
hsa05218	Melanoma	1/11	73/8846	0.0871684	0.222104	0.188052	GADD45B	1
hsa05223	Non-small cell lung cancer	1/11	73/8846	0.0871684	0.222104	0.188052	GADD45B	1
hsa04115	p53 signaling pathway	1/11	75/8846	0.0894562	0.222104	0.188052	GADD45B	1
hsa05214	Glioma	1/11	76/8846	0.0905982	0.222104	0.188052	GADD45B	1
hsa05212	Pancreatic cancer	1/11	77/8846	0.0917388	0.222104	0.188052	GADD45B	1
hsa05220	Chronic myeloid leukemia	1/11	77/8846	0.0917388	0.222104	0.188052	GADD45B	1
hsa04623	Cytosolic DNA-sensing pathway	1/11	83/8846	0.0985554	0.225781	0.191165	MAVS	1
hsa05210	Colorectal cancer	1/11	87/8846	0.103074	0.225781	0.191165	GADD45B	1
hsa05222	Small cell lung cancer	1/11	93/8846	0.109813	0.229609	0.194406	GADD45B	1
hsa04064	NF-kappa B signaling pathway	1/11	105/8846	0.123153	0.235272	0.1992	GADD45B	1
hsa04066	HIF-1 signaling pathway	1/11	109/8846	0.12756	0.235272	0.1992	PFKFB3	1
hsa04152	AMPK signaling pathway	1/11	122/8846	0.141741	0.235272	0.1992	PFKFB3	1
hsa04068	FoxO signaling pathway	1/11	133/8846	0.153577	0.235272	0.1992	GADD45B	1
hsa04210	Apoptosis	1/11	136/8846	0.156779	0.235272	0.1992	GADD45B	1
hsa04114	Oocyte meiosis	1/11	139/8846	0.15997	0.235272	0.1992	YWHAG	1
hsa05162	Measles	1/11	139/8846	0.15997	0.235272	0.1992	MAVS	1
hsa05224	Breast cancer	1/11	148/8846	0.169478	0.235272	0.1992	GADD45B	1
hsa05226	Gastric cancer	1/11	150/8846	0.171577	0.235272	0.1992	GADD45B	1
hsa01240	Biosynthesis of cofactors	1/11	153/8846	0.174718	0.235272	0.1992	VKORC1L1	1
hsa04218	Cellular senescence	1/11	157/8846	0.178888	0.235272	0.1992	GADD45B	1
hsa04390	Hippo signaling pathway	1/11	157/8846	0.178888	0.235272	0.1992	YWHAG	1
hsa05161	Hepatitis B	1/11	163/8846	0.185107	0.235272	0.1992	MAVS	1
hsa05225	Hepatocellular carcinoma	1/11	170/8846	0.192308	0.235272	0.1992	GADD45B	1
hsa03010	Ribosome	1/11	172/8846	0.194355	0.235272	0.1992	RPL10	1
hsa05164	Influenza A	1/11	172/8846	0.194355	0.235272	0.1992	MAVS	1
hsa04621	NOD-like receptor signaling pathway	1/11	189/8846	0.211564	0.247899	0.209892	MAVS	1
hsa05202	Transcriptional misregulation in cancer	1/11	193/8846	0.215565	0.247899	0.209892	GADD45B	1
hsa05203	Viral carcinogenesis	1/11	205/8846	0.227455	0.255194	0.216068	YWHAG	1
hsa04820	Cytoskeleton in muscle cells	1/11	232/8846	0.253612	0.277766	0.235179	SYNE1	1
hsa05012	Parkinson disease	1/11	271/8846	0.289975	0.310206	0.262646	UBE2J2	1
hsa04010	MAPK signaling pathway	1/11	300/8846	0.315961	0.330323	0.279679	GADD45B	1
hsa04151	PI3K-Akt signaling pathway	1/11	362/8846	0.368642	0.376834	0.319059	YWHAG	1
hsa05022	Pathways of neurodegeneration - multiple diseases	1/11	483/8846	0.460973	0.460973	0.390297	UBE2J2	1
