## Supplementary Table 13 for "Dissecting Breast Cancer Heterogeneity Through Transcriptomics Insights of Diverse Etiological Factors for Common Biomarker Discovery"

### Sheet: Sheet 1
ID	Description	GeneRatio	BgRatio	pvalue	p.adjust	qvalue	geneID	Count
hsa03018	RNA degradation	1/3	78/8846	0.026223	0.052446	0.0276032	ZCCHC7	1
hsa04020	Calcium signaling pathway	1/3	254/8846	0.0837001	0.0837001	0.0440527	MST1	1
