## Supplementary Table 15 for "Dissecting Breast Cancer Heterogeneity Through Transcriptomics Insights of Diverse Etiological Factors for Common Biomarker Discovery"

### Sheet: Sheet1
ID	Hub genes	Proteins connected with UBE2J2
GSE233242	RPS14	RPS27A, UBC, UBB
	JUN
	MYC
	UBC
	UBB
	IL6
	UBA52
	RPS18
	RPS27A
	EGFR
GSE33447	GRB2
	PTPRC
	FCGR3A
	CASP3
	STAT1
	KRAS
	H3C12
	TGFB1
	CD19
	CD74
GSE244354	RPS27A
	RPS2
	RPL5
	RPL4
	RPS14
	ACTB
	UBC
	UBB
	RPS16
	RPS6
