## Supplementary Table 16 for "Dissecting Breast Cancer Heterogeneity Through Transcriptomics Insights of Diverse Etiological Factors for Common Biomarker Discovery"

### Sheet: Sheet1
ID	Bottleneck genes	Proteins connected with UBE2J2
GSE233242	RPS6	RPS27A, UBC
	RHOA
	MYC
	PPARGC1A
	UBC
	ACO2
	ALB
	FOS
	EGFR
	RPS27A
GSE33447	GRB2
	CTSD
	RAB8A
	MDM2
	STAT1
	P4HB
	KRAS
	H3C12
	CXCR4
	CD74
GSE244354	RPS27A
	RPL8
	ACO2
	SRSF1
	CTNNB1
	CCT7
	HSP90AA1
	ACTB
	UBC
	RPS6
