## Supplementary Table 17 for "Dissecting Breast Cancer Heterogeneity Through Transcriptomics Insights of Diverse Etiological Factors for Common Biomarker Discovery"

### Sheet: Sheet1
ID	Hub genes	Proteins connected with ZCCHC7
GSE233242	ESR1	CHEK2, HDAC1, HSP90AB1, RPS3, RPL19, POLR2B
	GAPDH
	HSP90AA1
	HSPA4
	POLR2B
	TRIM28
	HSP90AB1
	EP300
	HDAC1
	H2BC21
	ACTB
	CTNNB1
	HSPA8
	ATM
	EZH2
	AKT1
	BRCA1
	SRC
	RAD51
	RPL19
	H2AC20
GSE244354	ISG15
	H2BC5
	H2BC21
	GSK3B
	CDKN2A
	SIN3A
	TP53
	CHEK2
	RIGI
	PINK1
	H2BC12
	ATM
	LAMP1
	TBK1
	H2AC18
	NOTCH1
	ULK1
	RB1
	SQSTM1
	IRF1
GSE33447	RPL7
	RPL15
	RPL18A
	RPS4Y2
	RPS3
	RPL23
	RPS14
	RACK1
	RPL22
	RPS9
	RSL24D1
	RPS29
	RPL35
	RPS10
	RPL21
	RPSA
	RPL39
	RPL13
	EEF1B2
