## Supplementary Table 18 for "Dissecting Breast Cancer Heterogeneity Through Transcriptomics Insights of Diverse Etiological Factors for Common Biomarker Discovery"

### Sheet: Sheet1
Bottleneck genes	Proteins connected with ZCCHC7
CCNA1	CCNA1, DTNA, HIPK3, XPO1, CDH1, CTNNA1, UBB, SRPK1, CTNNB1, HSP90AB1, APC, IGF1R, SNCA
DTNA
HIPK3
XPO1
CDH1
CTNNA1
UBB
SRPK1
CTNNB1
HSP90AB1
APC
IGF1R
SNCA
IFT46
GSK3B
PACSIN1
TOP1
TRIM28
KRAS
EP300
CAV3
TP53
LGALS3
HSPA1A
SREBF1
POLR1B
PLCG1
SOS1
ISG15
IGF1
DMD
TP73
ZNF2
CTSD
KCNH2
LRRK2
RAB8A
SRC
NCL
AHSG
CYHR1
HNRNPDL
RACK1
RGN
ACTB
EHD1
GNG11
SNAP29
SRSF1
ADCY4
